# Trim66’s paternal deficiency causes intrauterine overgrowth

**DOI:** 10.1101/2024.02.12.579976

**Authors:** Monika Mielnicka, Francesco Tabaro, Rahul Sureka, Basilia Acurzio, Renata Paoletti, Ferdinando Scavizzi, Marcello Raspa, Alvaro H. Crevenna, Karine Lapouge, Kim Remans, Matthieu Boulard

## Abstract

The tripartite motif-containing protein 66 (TRIM66, also known as TIF1-delta) is a PHD-Bromo containing protein primarily expressed in post-meiotic male germ cells known as spermatids. Biophysical assays showed that TRIM66 PHD-Bromo domain binds to H3 N-terminus only when lysine 4 is unmethylated. We addressed TRIM66’s role in reproduction by loss-of-function genetics in the mouse. Males homozygous for *Trim66-null* mutations produced functional spermatozoa. Round spermatids lacking TRIM66 upregulated a network of genes involved in histone acetylation and H3K4 methylation. Profiling of H3K4me3 patterns in the sperm produced by *Trim66*-null mutant showed minor alterations below statistical significance. Unexpectedly, *Trim66*-null males, but not females, sired pups overweight at birth, hence revealing that *Trim66* mutations cause a paternal effect phenotype.
