## Supplemental Table 1 for "Trim66’s paternal deficiency causes intrauterine overgrowth"

### Sheet: Trim66_gwas_table_fil
Table S1. Mielnicka at al. Trim66_gwas_table_filtered
No	riskAllele	pValue	pValueAnnotation	riskFrequency	orValue	beta	ci	mappedGenes	traitName	efoTraits	bgTraits	accessionId	locations	pubmedId	author
1	rs10769933-G	4e-33	-	0.1899	-	0.0094 unit increase	[0.0078-0.011]	TRIM66	Height	body height	-	GCST90245848	11:8616379	36224396	Yengo L
2	rs4929923-C	9e-32	-	NR	-	0.0161 unit increase	[0.013-0.019]	TRIM66	Body mass index	body mass index	-	GCST90255621	11:8617653	36581621	Huang J
3	rs4256980-C	9e-29	-	0.3305	-	0.0187 unit decrease	[0.015-0.022]	TRIM66	Body mass index	body mass index	-	GCST009004	11:8652392	30239722	Pulit SL
4	rs4929923-T	3e-28	-	0.3394	-	0.0186 unit decrease	[0.015-0.022]	TRIM66	Body mass index	body mass index	-	GCST009003	11:8617653	30239722	Pulit SL
5	rs4929923-T	3e-28	-	0.3394	-	0.0186 unit decrease	[0.015-0.022]	TRIM66	Body mass index	body mass index	-	GCST009001	11:8617653	30239722	Pulit SL
6	rs2316901-A	2e-26	-	NR	-	0.0181 unit decrease	[0.015-0.021]	TRIM66	Body mass index (MTAG)	body mass index	-	GCST90179150	11:8657469	36376304	Koskeridis F
7	rs7950528-C	7e-26	-	0.371	-	0.00904 unit increase	[0.0074-0.0107]	TRIM66	Drinks per week	alcohol consumption measurement	-	GCST90243989	11:8655638	36477530	Saunders GRB
8	rs11042016-T	1e-25	-	0.64	-	0.01 unit decrease	[0.0081-0.0119]	TRIM66	Drinks per week	alcohol consumption measurement	-	GCST90243984	11:8625577	36477530	Saunders GRB
9	rs2316901-A	3e-25	-	0.378	-	0.00888 unit increase	[0.0072-0.0105]	TRIM66	Drinks per week	alcohol consumption measurement	-	GCST90243989	11:8657469	36477530	Saunders GRB
10	rs10769931-C	7e-19	-	NR	-	0.0174 unit increase	[0.013-0.021]	TRIM66	Body mass index	body mass index	-	GCST90018947	11:8614558	34594039	Sakaue S
11	rs12575252-C	2e-18	-	0.3337	-	0.0154 unit decrease	[0.012-0.019]	TRIM66	Waist-hip ratio	waist-hip ratio	-	GCST008996	11:8672526	30239722	Pulit SL
12	rs4929927-A	3e-18	-	0.3319	-	0.0153 unit decrease	[0.012-0.019]	TRIM66	Waist-hip ratio	waist-hip ratio	-	GCST008997	11:8636938	30239722	Pulit SL
13	rs10840099-C	1e-17	-	0.63	-	0.02 unit increase	[0.016-0.024]	TRIM66	Body mass index	body mass index	-	GCST004904	11:8646133	28892062	Akiyama M
14	rs7941510-C	2e-17	-	0.6493	-	0.0353 unit increase	[0.027-0.044]	TRIM66	Type 2 diabetes	type 2 diabetes mellitus	-	GCST010557	11:8655516	32541925	Vujkovic M
15	rs11042023-C	1e-16	-	0.6395	-	0.0157 unit increase	[0.012-0.019]	TRIM66	Body mass index	body mass index	-	GCST008129	11:8640969	29273807	Turcot V
16	rs10128597-A	2e-16	-	NR	-	0.0148 unit decrease	[0.011-0.018]	TRIM66	Weight	body weight	-	GCST90018949	11:8673283	34594039	Sakaue S
17	rs80127733-G	5e-15	-	0.0692	-	0.013 unit increase	[0.0097-0.0163]	STK33,TRIM66	Drinks per week	alcohol consumption measurement	-	GCST90243989	11:8606027	36477530	Saunders GRB
18	rs4929925-A	6e-15	-	0.6552	-	0.09197 unit decrease	[0.069-0.115]	TRIM66	F-fruit liking (derived food-liking factor)	taste liking measurement	-	GCST90094767	11:8633640	35585065	May-Wilson S
19	rs77232328-T	6e-15	-	0.0551	-	0.0141 unit increase	[0.01-0.018]	TRIM66	Drinks per week	alcohol consumption measurement	-	GCST90243989	11:8642423	36477530	Saunders GRB
20	rs77131596-C	2e-14	-	0.0662	-	0.013 unit increase	[0.0097-0.0163]	TRIM66	Drinks per week	alcohol consumption measurement	-	GCST90243989	11:8634488	36477530	Saunders GRB
21	rs7101911-T	3e-14	-	0.066	-	0.0129 unit increase	[0.0096-0.0162]	TRIM66	Drinks per week	alcohol consumption measurement	-	GCST90243989	11:8670264	36477530	Saunders GRB
22	rs4929947-G	3e-12	-	0.36	-	0.04 unit increase	[0.03-0.05]	TRIM66	Menarche (age at onset)	age at menarche	-	GCST002541	11:8618447	25231870	Perry JR
23	rs2316901-A	3e-12	-	0.3451	-	0.025991 unit increase	[0.019-0.033]	TRIM66	Plum liking	taste liking measurement	-	GCST90094812	11:8657469	35585065	May-Wilson S
24	rs4929923-T	4e-12	-	0.3529	-	0.01797576 unit decrease	[0.013-0.023]	TRIM66	Predicted visceral adipose tissue	visceral adipose tissue measurement	-	GCST008744	11:8617653	31501611	Karlsson T
25	rs10840100-A	5e-12	-	NR	-	0.018 unit decrease	[NR]	TRIM66	Body mass index	body mass index	-	GCST006368	11:8647890	30108127	Hoffmann TJ
26	rs10769936-C	6e-12	-	0.7074	-	0.0349 unit increase	[0.025-0.045]	TRIM66	Type 2 diabetes	type 2 diabetes mellitus	-	GCST010555	11:8632981	32541925	Vujkovic M
27	rs80127733-G	7e-12	-	0.0687	-	0.0109 unit increase	[0.0078-0.014]	STK33,TRIM66	Smoking initiation	smoking initiation	-	GCST90243985	11:8606027	36477530	Saunders GRB
28	rs4256980-G	8e-12	-	0.638	-	0.021 kg/m2 increase	[0.015-0.026]	TRIM66	Body mass index	body mass index	-	GCST002783	11:8652392	25673413	Locke AE
29	rs4256980-G	3e-11	(EA)	0.646	-	0.021 kg/m2 increase	[0.015-0.027]	TRIM66	Body mass index	body mass index	-	GCST002783	11:8652392	25673413	Locke AE
30	rs147425225-C	8e-11	-	NR	-	0.0194 unit increase	[0.014-0.025]	TRIM66	Insulin-like growth factor 1 levels	IGF-1 measurement	-	GCST90019511	11:8625544	33462484	Sinnott-Armstrong N
31	rs4929923-C	9e-11	(EA)	0.6341	-	0.0249 kg/m2 increase	[0.017-0.032]	TRIM66	Body mass index	physical activity measurement,body mass index	-	GCST004557	11:8617653	28448500	Graff M
32	rs7950166-T	1e-10	-	0.637	-	0.009799202 unit decrease	[0.0068-0.0128]	TRIM66	Alcohol consumption (drinks per week)	alcohol consumption measurement	-	GCST007461	11:8620671	30643251	Liu M
33	rs7950166-T	1e-10	-	0.637	-	0.00880867 unit decrease	[0.0061-0.0115]	TRIM66	Alcohol consumption (drinks per week) (MTAG)	alcohol consumption measurement	-	GCST007472	11:8620671	30643251	Liu M
34	rs10128597-G	2e-10	-	0.724905	-	0.0151747 unit decrease	[0.011-0.02]	TRIM66	Fresh fruit consumption	diet measurement	-	GCST90132979	11:8673283	32193382	Cole JB
35	rs4929923-C	2e-10	-	0.624	-	0.0229 kg/m2 increase	[0.016-0.03]	TRIM66	Body mass index	physical activity measurement,body mass index	-	GCST004557	11:8617653	28448500	Graff M
36	rs12271470-?	2e-10	-	NR	-	0.00289286 unit decrease	[0.002-0.0038]	TRIM66	Body surface area	body surface area	-	GCST90245995	11:8669465	36502284	Yu XH
37	rs11042029-A	5e-10	-	0.285	-	0.00625 unit increase	[0.0043-0.0082]	TRIM66	Drinks per week	alcohol consumption measurement	-	GCST90243984	11:8666578	36477530	Saunders GRB
38	rs4929923-C	1e-09	(women)	0.624	-	0.0285 kg/m2 increase	[0.019-0.038]	TRIM66	Body mass index	physical activity measurement,body mass index	-	GCST004557	11:8617653	28448500	Graff M
39	rs11042008-T	1e-09	-	0.3497	-	0.0156 unit increase	[0.011-0.021]	STK33,TRIM66	Height	body height	-	GCST90245845	11:8604270	36224396	Yengo L
40	rs10840102-T	2e-09	-	NR	-	0.0407 unit decrease	[0.028-0.054]	TRIM66	Type 2 diabetes	type 2 diabetes mellitus	-	GCST90018926	11:8654691	34594039	Sakaue S
41	rs4929923-C	2e-09	(EA, women)	0.6341	-	0.0301 kg/m2 increase	[0.02-0.04]	TRIM66	Body mass index	physical activity measurement,body mass index	-	GCST004557	11:8617653	28448500	Graff M
42	rs10743083-A	3e-09	-	0.1775	-	0.00815668 unit increase	[0.0055-0.0109]	TRIM66	Educational attainment	educational attainment	-	GCST90105038	11:8614803	35361970	Okbay A
43	rs10840100-A	5e-09	(EA)	0.3556	-	0.0203 unit decrease	[0.013-0.027]	TRIM66	Waist circumference	waist circumference	-	GCST004065	11:8647890	25673412	Shungin D
44	rs4929927-A	8e-09	(EA)	0.3536	-	0.0198 unit decrease	[0.013-0.026]	TRIM66	Waist-hip ratio	waist-hip ratio	-	GCST004064	11:8636938	25673412	Shungin D
45	rs61741649-T	8e-09	-	0.0625	-	0.020515254 unit increase	[0.014-0.027]	TRIM66	Alcohol consumption (drinks per week) (MTAG)	alcohol consumption measurement	-	GCST010543	11:8646535	32451486	Zhou H
46	rs7113874-?	9e-09	-	NR	-	0.0147308 unit decrease	[0.0097-0.0197]	TRIM66	Fruit consumption	diet measurement	-	GCST010136	11:8666469	32066663	Niarchou M
47	rs4929923-T	1e-08	-	0.36	-	2.3 week increase	[1.52-3.08]	TRIM66	Menarche (age at onset)	age at menarche	-	GCST000880	11:8617653	21102462	Elks CE
48	rs4929923-C	1e-08	(EA)	0.6341	-	0.0245 kg/m2 increase	[0.016-0.033]	TRIM66	Body mass index in physically active individuals	body mass index	physical activity measurement	GCST004559	11:8617653	28448500	Graff M
49	rs4256980-G	2e-08	(EA, women)	0.647	-	0.023 kg/m2 increase	[0.015-0.031]	TRIM66	Body mass index	body mass index	-	GCST002783	11:8652392	25673413	Locke AE
50	rs4929925-A	2e-08	-	0.6552	-	0.02104 unit decrease	[0.014-0.028]	TRIM66	Fruit liking	taste liking measurement	-	GCST90094766	11:8633640	35585065	May-Wilson S
51	rs4929923-C	2e-08	-	0.624	-	0.0229 kg/m2 increase	[0.015-0.031]	TRIM66	Body mass index in physically active individuals	body mass index	physical activity measurement	GCST004559	11:8617653	28448500	Graff M
52	rs1128559-C	4e-08	-	NR	-	0.0123 unit increase	[0.008-0.0166]	TRIM66	Pulse pressure	pulse pressure measurement	-	GCST90018970	11:8615644	34594039	Sakaue S
53	rs4244804-T	4e-08	-	0.5389	-	0.011321873 unit decrease	[0.0073-0.0154]	STK33,TRIM66	Problematic alcohol use (MTAG)	alcohol use disorder measurement,alcohol consumption measurement	-	GCST010544	11:8596003	32451486	Zhou H
54	rs1128559-C	5e-08	-	NR	-	0.0126 unit increase	[0.0081-0.0171]	TRIM66	Systolic blood pressure	systolic blood pressure	-	GCST90018972	11:8615644	34594039	Sakaue S
55	rs7113874-C	1e-07	(EA,women)	0.6441	-	0.0292 kg/m2 increase	[0.018-0.04]	TRIM66	Body mass index in physically active individuals	body mass index	physical activity measurement	GCST004559	11:8666469	28448500	Graff M
56	rs4929923-C	1e-07	(women)	0.6213	-	0.0272 kg/m2 increase	[0.017-0.037]	TRIM66	Body mass index in physically active individuals	body mass index	physical activity measurement	GCST004559	11:8617653	28448500	Graff M
57	rs10840100-A	5e-07	(EA, women)	0.3556	-	0.0229 unit decrease	[0.014-0.032]	TRIM66	Waist circumference	waist circumference	-	GCST004065	11:8647890	25673412	Shungin D
58	rs10769936-C	6e-07	-	0.722	-	0.036 unit increase	[0.022-0.05]	TRIM66	Type 2 diabetes	type 2 diabetes mellitus	-	GCST90132184	11:8632981	35551307	Mahajan A
59	rs4256980-C	1e-06	-	0.3733	-	0.0157 kg/m2 decrease	[0.0094-0.022]	TRIM66	BMI (adjusted for smoking behaviour)	smoking behavior,body mass index	-	GCST004495	11:8652392	28443625	Justice AE
60	rs4929927-A	2e-06	(EA, women)	0.3536	-	0.0219 unit decrease	[0.013-0.031]	TRIM66	Waist-hip ratio	waist-hip ratio	-	GCST004064	11:8636938	25673412	Shungin D
61	rs4256980-G	2e-06	(additive model)	NR	-	0.02 unit increase	[0.012-0.028]	TRIM66	Body mass index	body mass index	-	GCST006802	11:8652392	26961502	Wood AR
62	rs4256980-G	9e-06	(EA, men)	0.645	-	0.019 kg/m2 increase	[0.01-0.027]	TRIM66	Body mass index	body mass index	-	GCST002783	11:8652392	25673413	Locke AE
