## Supplemental Table 2 for "Trim66’s paternal deficiency causes intrauterine overgrowth"

### Sheet: Trim66 alleles description
Decription of Trim66 mouse alleles
Short name (superscript)	Standardized Nomenclature (superscript)	Type of mutation	Targeted exon	Genetic background	Targeted domain	Genomic coordinates insertion (GRCm39/mm39)	Sequence inserted	sgRNA
Trim66Gfp	FVB/NCrl-Trim66em2(gfp)Emr	Insertion [egfp-STOP_polyA]	Exon 3 (Trim66-201)	FVB	Bbox	109083675	ATGGTGAGCAAGGGCGAGGAGCTGTTCACCGGGGTGGTGCCCATCCTGGTCGAGCTGGACGGCGACGTAAACGGCCACAAGTTCAGCGTGTCCGGCGAGGGCGAGGGCGATGCCACCTACGGCAAGCTGACCCTGAAGTTCATCTGCACCACCGGCAAGCTGCCCGTGCCCTGGCCCACCCTCGTGACCACCCTGACCTACGGCGTGCAGTGCTTCAGCCGCTACCCCGACCACATGAAGCAGCACGACTTCTTCAAGTCCGCCATGCCCGAAGGCTACGTCCAGGAGCGCACCATCTTCTTCAAGGACGACGGCAACTACAAGACCCGCGCCGAGGTGAAGTTCGAGGGCGACACCCTGGTGAACCGCATCGAGCTGAAGGGCATCGACTTCAAGGAG…	TCTGCACATACTGCAACCGC
Trim66Phd	C57Bl6/NCrl-Trim66em2(phd)Emr	Insertion [STOP]	Exon 15 (Trim66-201)	C57Bl6	PHD	109056838	TGATTTAAATGANNNNNT	GTGCGGTGTGCATCAACGGT
							N = unaltered nucleotide

### Sheet: Antibodies
Antibody	Source	Identifiers	Application
Rabbit anti-TRIM66 (amino acids 1042-1230)	this study	N/A	WB
Mouse anti-TRIM66	Khetchoumian et al. JBC 2004	N/A	IF
Mouse anti- β‑Actin	Sigma	A5441	WB
Rabbit anti-H3K4Me3	Diagenode	C15410003	ChIP, IF	Lismer et al. STAR protocols 2021
Rabbit anti-H3K18AC	Abcam	ab1191	IF
Alexa Fluor 647	Thermofisher		IF
HRP conjugated (Goat anti-Rabbit IgG (H+L) Secondary Antibody	Invitrogen	31460	IF

### Sheet: Peptides
Peptide	Source	Identifiers	Application
H3 (1-30) unmodified	Peptide Specialty Laboratories GmbH, Heidelberg	N/A	ITC
H3 (1-30) K4me3	Peptide Specialty Laboratories GmbH, Heidelberg	N/A	ITC
H3 (1-30) K4me3+K18Ac	Peptide Specialty Laboratories GmbH, Heidelberg	N/A	ITC
H3 (1-30) K9me3	Peptide Specialty Laboratories GmbH, Heidelberg	N/A	ITC
H3 (1-30) K9me3+K18A	Peptide Specialty Laboratories GmbH, Heidelberg	N/A	ITC
H3 (1-30) K18Ac	Peptide Specialty Laboratories GmbH, Heidelberg	N/A	ITC
H3 (1-30) K23Ac	Peptide Specialty Laboratories GmbH, Heidelberg	N/A	ITC
H3 (1-30) K27Ac	Peptide Specialty Laboratories GmbH, Heidelberg	N/A	ITC

### Sheet: Primers
Genotyping primers for Trim66^Gfp
Primer name	Primer sequence	PCR expected size - wild type allele	PCR expected size - mutant allele	Target sequence
GFP_RT_F	CATACAGATGCAAGCCCCAG	no amplification	111 bp	GFP-STOP-SV40PolyA cassette insert
GFP_RT_R	CCGGTGGTGCAGATGAACTT
T66_GFP_KO_F	CATACAGATGCAAGCCCCAG	315 bp	no amplification	PCR across exon 3
T66_GFP_KO_WT_R	GAAACCATGCCCACTGTCTC
Genotyping primers for Trim66^Phd
Primer name	Primer sequence	PCR expected size - wild type allele	PCR expected size - mutant allele	Target sequence
T66_PHD_F	ACAAGAGGTGGAGAGCACAT	141 bp	153 bp	PCR across the STOP codons insertion in Exon 15 (Trim66-201)
T66_PHD_R	CGGTCACAGCATAGCAGC
Primers for 5'RACE
TSO	GCTAATCATTGCAAGCAGTGGTATCAACGCAGAGTACATrGrGrG
TSO_PCR	CATTGCAAGCAGTGGTATCAAC
Trim66_transcript_R1_exon2	TCTGGTAAGATAGACACGCTGA
Trim66_transcript_R2_exon3	CTTCTCCTTGCACTCAGAGC

### Sheet: Softwares
Description	Source	Version
Seurat	Hao et al., 2021	version 4.1.0
Noise2Void Fuji plugin	Krull et al., 2018
Mean-Shift Super Resolution (MSSR) Fuji plugin	García et al., 2021
Radial averaged autocorrelation	https://imagejdocu.tudor.lu/macro/radially_averaged_autocorrelation
Fuji	Schindelin et al. 2012	version 1.53f51
FastqQC	https://www.bioinformatics.babraham.ac.uk/projects/fastqc/	version 0.11
Trimmomatic	Bolger et al., 2014	version 0.39
STAR	Dobin et al., 2013	version 2.7.6a
DESeq2	Love et al., 2014	version 1.30.1
Bowtie2	Langmead and Salzberg 2012	version 2.5.0
Picard MarkDuplicates	http://broadinstitute.github.io/picard/	version 2.27.4
Samtools view	Danecek et al. 2021	version 1.16.1
bedtools complement	Quinlan and Hall 2010	version 2.30.0
bamtools	Barnett et al. 2011	version 2.5.2
Deeptools	Ramírez et al. 2014	version 3.5.1
csaw R package	Lun and Smyth 2016	version 1.32.0
MACS2	Zhang et al. 2008	version 2.2.7.1
Homer	Heinz et al. 2010	version 4.11
Intervene	Khan and Mathelier 2017	version 0.6.5
IGV	Thorvaldsdóttir, Robinson, and Mesirov 2013	version 2.13.2
Code for analysis of RNA-seq an ChIP-seq data	This study	https://github.com/boulardlab/trim66-testis

### Sheet: Data sets
Description	Source	Identifiers
RNA-seq data soterd RS and ES	generated in this study	E-MTAB-12471
ChIP-seq sperm	generated in this study	E-MTAB-13088
single-cell RNA-seq data	Pubmed: 32504559	GSE142585
single-cell RNA-seq data	Pubmed: 30146481	GSE112393
RNA-seq data preimplentation embryo	PMID: 27309802	GSE66582
